# *Teosinte Pollen Drive* guides maize diversification and domestication by RNAi

**DOI:** 10.1101/2023.07.12.548689

**Authors:** Benjamin Berube, Evan Ernst, Jonathan Cahn, Benjamin Roche, Cristiane de Santis Alves, Jason Lynn, Armin Scheben, Adam Siepel, Jeffrey Ross-Ibarra, Jerry Kermicle, Rob Martienssen

## Abstract

Meiotic drivers subvert Mendelian expectations by manipulating reproductive development to bias their own transmission. Chromosomal drive typically functions in asymmetric female meiosis, while gene drive is normally postmeiotic and typically found in males. Using single molecule and single-pollen genome sequencing, we describe *Teosinte Pollen Drive*, an instance of gene drive in hybrids between maize (*Zea mays ssp. mays*) and teosinte *mexicana* (*Zea mays ssp. mexicana*), that depends on RNA interference (RNAi). 22nt small RNAs from a non-coding RNA hairpin in *mexicana* depend on *Dicer-Like 2 (Dcl2)* and target *Teosinte Drive Responder 1 (Tdr1),* which encodes a lipase required for pollen viability. *Dcl2*, *Tdr1*, and the hairpin are in tight pseudolinkage on chromosome 5, but only when transmitted through the male. Introgression of *mexicana* into early cultivated maize is thought to have been critical to its geographical dispersal throughout the Americas, and a tightly linked inversion in *mexicana* spans a major domestication sweep in modern maize. A survey of maize landraces and sympatric populations of teosinte *mexicana* reveals correlated patterns of admixture among unlinked genes required for RNAi on at least 4 chromosomes that are also subject to gene drive in pollen from synthetic hybrids. *Teosinte Pollen Drive* likely played a major role in maize domestication and diversification, and offers an explanation for the widespread abundance of “self” small RNAs in the germlines of plants and animals.
