## Supplementary Table 9 for "*Teosinte Pollen Drive* guides maize diversification and domestication by RNAi"

### Sheet: Tpd 22nt UP
#Locus	Name	Length	Reads	RPM	UniqueReads	FracTop	Strand	MajorRNA	MajorRNAReads	Complexity	DicerCall	MIRNA	PhaseScore	Short	Long	20	21	22	23	24	logFC	logCPM	PValue	FDR	Annotation
chr8:174024283-174025352	Cluster_64295	1070	30094	327.133	1911	0.53	.	CUUUGGCUGCUAAUACUGAUUU	477	0.086	22	N5	-1	402	134	333	7067	19674	858	1626	9.46437	10.5141	0.000684713	0.00959308	PIF/Harbinger
chr2:10118157-10118877	Cluster_21070	721	19457	211.505	576	0.481	.	CACUUCCGGCAUAGACGCAUCU	351	0.099	22	N6	-1	249	51	339	4420	12918	470	1010	15.576	9.88219	2.59392e-49	7.99447e-46	PIF/Harbinger
chr1:2799107-2805519	Cluster_229	6413	15876	172.578	6094	0.528	.	GAUUCUGCCCUUGAACUGCUAC	63	0.176	22	N5	-1	106	2	137	1057	13826	378	370	3.57244	9.62253	1.02222e-06	2.58237e-05	Zm00004b000059, Zm00004b000060
chr3:236997296-236997965	Cluster_92548	670	15098	164.121	1619	0.521	.	GACAACAUCGGAGUUUUGGCGG	212	0.089	22	N6	-1	154	51	275	3127	10260	368	863	9.23741	9.52365	1.07098e-15	1.57179e-13	PIF/Harbinger
chr1:46610353-46610915	Cluster_3299	563	15044	163.534	1379	0.503	.	CGAACUAUGGCCCAUCGCUUCU	199	0.107	22	N6	-1	161	26	186	3151	10300	460	760	15.2586	9.56506	4.02536e-40	6.20308e-37	PIF/Harbinger
chr4:25841891-25844080	Cluster_38147	2190	13252	144.054	1682	0.714	.	CUUCGUGCAAUUGGUGAGCUAU	207	0.105	22	N5	-1	107	20	292	787	10478	718	850	3.00069	9.30124	9.07482e-11	6.50433e-09	PIF/Harbinger
chr5:40016604-40019259	Cluster_95519	2656	13251	144.043	12968	0.371	.	CUCCUCGAGUAGGUGCUCCAUC	88	0.136	22	N5	-1	902	468	334	2113	8741	361	332	7.14539	9.23931	1.62503e-16	2.78241e-14	Zm00004b012122
chr8:161282050-161283059	Cluster_63213	1010	11823	128.52	607	0.583	.	CGAACAUUUGGAGUACUACAGA	187	0.129	22	N5	-1	91	21	114	2311	8482	299	505	14.8102	9.11705	1.62065e-38	1.66494e-35	PIF/Harbinger
chr1:52080543-52082570	Cluster_3605	2028	10801	117.411	458	0.544	.	CUUCUAGGAUACAUGAGGUAAG	321	0.108	22	N5	-1	83	86	102	646	8048	679	1157	2.11933	9.03039	1.29922e-06	3.15291e-05	LTR/Unknown
chr4:25837429-25840661	Cluster_38145	3233	10177	110.628	1347	0.599	.	CACAUCUGGUCUGCAAUUCCUU	205	0.131	22	N5	-1	159	2	152	537	8185	524	618	2.88274	8.92649	1.11146e-10	7.61227e-09	PIF/Harbinger
chr5:94365859-94368624	Cluster_98444	2766	10147	110.302	8945	0.945	+	UCAUCAAACAGCUUGUACUCAU	525	0.108	22	N5	-1	166	144	183	656	6508	944	1546	7.05894	8.91198	8.42951e-15	1.03919e-12	hairpin
chr5:94369745-94372510	Cluster_98445	2766	10128	110.095	8341	0.938	+	CGAGCACGGACCGAAGUAUGCUA	184	0.124	22	N5	-1	255	301	120	360	6496	877	1719	6.98262	8.90112	5.49472e-06	0.000119259	hairpin
chr8:171588402-171588968	Cluster_64055	567	9947	108.128	300	0.45	.	AUAUUGAGCGUGCUUUUGGAGU	168	0.098	22	N6	-1	98	26	126	2209	6344	318	826	14.5929	8.90006	4.27683e-38	3.2953e-35	PIF/Harbinger
chr10:90147051-90147893	Cluster_134615	843	9822	106.769	9133	0.941	+	CAUUGGUUGGUUGUUUUAUUUG	249	0.066	22	N11	-1	103	103	148	569	4821	909	3169	2.19522	8.8568	5.02469e-06	0.000112218	hairpin
chr1:299911700-299913160	Cluster_19952	1461	9606	104.421	397	0.481	.	CGAACAUUUGGAGUACUACAGA	154	0.158	22	N5	-1	128	11	125	1900	6717	245	480	14.5158	8.82298	2.3041e-32	1.18354e-29	PIF/Harbinger
chr1:265909493-265914975	Cluster_17504	5483	9210	100.116	636	0.512	.	AUAUUUGAUUGUGUUGAGGCUA	68	0.212	22	N5	-1	81	5	97	640	7808	257	322	2.33005	8.78834	1.71463e-05	0.000326203	intergenic
chr1:269517612-269518654	Cluster_17740	1043	8973	97.54	425	0.519	.	CUCGGAAAAUGAACCAUGACUA	210	0.153	22	N5	-1	112	15	96	1669	6405	220	456	14.4844	8.79176	1.36752e-32	8.42936e-30	PIF/Harbinger
chr10:90148251-90148791	Cluster_134616	541	7539	81.952	6961	0.986	+	CAAAUUUUGGAAUGCUUGGUAGC	419	0.084	22	N11	-1	95	239	109	454	2830	1139	2673	2.19747	8.47239	1.37324e-05	0.000276622	hairpin
chr10:141519202-141520086	Cluster_137933	885	7490	81.419	235	0.436	.	UCUCUAGAUUGCAAAUGGAUCC	120	0.143	22	N6	-1	40	12	89	410	5921	361	657	6.88122	8.6098	4.71712e-17	8.55186e-15	LTR/Unknown
chr8:13229300-13230624	Cluster_53806	1325	7404	80.484	797	0.563	.	CGGUUGGAGUCCUGAACACAUU	110	0.159	22	N5	-1	73	10	128	1477	4999	216	501	6.70891	8.51617	1.33975e-05	0.00027345	PIF/Harbinger
chr6:100029346-100038454	Cluster_112272	9109	7184	78.093	1518	0.232	.	ACCGCACAGGACAGUACCCGGAGG	70	0.18	22	N5	-1	123	26	77	390	4344	476	1748	3.13789	8.46018	0.000257255	0.00388657	CACTA
chr3:226808809-226810569	Cluster_91843	1761	7125	77.451	452	0.497	.	CUUAGAUUAAUGUAGUGGCAUG	70	0.199	22	N5	-1	59	49	105	433	4977	491	1011	3.75382	8.33717	1.12464e-09	5.96971e-08	LTR/Unknown
chr2:143234822-143235514	Cluster_29498	693	6890	74.897	252	0.542	.	CAUAACAUGAUCGUUGAAGACG	146	0.12	22	N6	-1	86	25	119	1335	4495	293	537	14.1213	8.42926	3.16943e-28	1.39545e-25	PIF/Harbinger
chr3:29796050-29796419	Cluster_79248	370	6657	72.364	377	0.684	.	CACUUCCGGCAUAGACGCAUCU	223	0.12	22	N6	-1	73	17	111	1433	4334	229	460	14.1217	8.42964	2.11397e-27	8.14408e-25	PIF/Harbinger
chr4:87406664-87409040	Cluster_41845	2377	5724	62.222	2612	0.593	.	AAGCGUGUAACAAUAUUCCUGA	133	0.124	22	N5	-1	87	11	48	1158	3618	258	544	5.24592	8.14016	4.51936e-05	0.000791402	PIF/Harbinger
chr3:110768788-110769732	Cluster_84292	945	5602	60.896	622	0.5	.	CGAACUAUGGCCCAUCGCUUCU	104	0.157	22	N6	-1	51	14	79	1103	3857	178	320	13.7632	8.07175	7.28833e-27	2.49585e-24	PIF/Harbinger
chr5:15764903-15767667	Cluster_93952	2765	5331	57.95	258	0.504	.	CCAGAUGAACAAUGAGAUAUAU	122	0.172	22	N5	-1	48	13	60	347	4034	248	581	2.41695	7.9749	5.19001e-05	0.00089863	LTR/Unknown
chr6:105135818-105139489	Cluster_112588	3672	5164	56.135	1288	0.658	.	CUUUGUCAUCUAGGAGUGUUGU	176	0.119	22	N5	-1	71	4	135	948	3551	207	248	2.43358	7.94858	5.09061e-06	0.000112872	intergenic
chr8:9192438-9193969	Cluster_53500	1532	4904	53.308	334	0.601	.	UUAAUCCGAAGGUAGUAUGAGU	96	0.214	22	N5	-1	61	14	47	882	3461	152	287	7.25563	7.9281	5.62165e-08	1.93504e-06	PIF/Harbinger
chr10:114524600-114525823	Cluster_136158	1224	4800	52.178	187	0.586	.	CUGGAGCUGCUUAAGUAUGAAG	67	0.226	22	N5	-1	38	16	54	1063	3267	103	259	13.671	7.97985	6.89482e-21	1.6346e-18	PIF/Harbinger
chr6:9379528-9380311	Cluster_106653	784	4725	51.363	59	0.48	.	CAGAACUCCGAUGUUGUCAAAG	132	0.164	22	N6	-1	34	12	41	955	3290	133	260	13.4376	7.7469	6.22003e-23	1.74274e-20	PIF/Harbinger
chr5:2220416-2221013	Cluster_92786	598	4660	50.656	164	0.468	.	CAACUUCGGUUAUUACCUCGCU	78	0.171	22	N6	-1	44	13	55	907	3229	84	328	10.7658	7.81711	2.52186e-23	7.77238e-21	PIF/Harbinger
chr3:222253001-222253754	Cluster_91506	754	4524	49.178	137	0.489	.	CACCGGGCUUGAAGUACUCCAA	107	0.179	22	N6	-1	56	18	51	899	2835	183	482	10.8603	7.89901	2.37162e-16	3.65467e-14	PIF/Harbinger
chr5:14086014-14087704	Cluster_93798	1691	4399	47.819	1174	0.439	.	CAUUUUUUGGCAUGCCUGGGAC	64	0.157	22	N5	-1	56	67	77	1010	2797	193	199	9.30662	7.75255	3.63487e-20	7.00168e-18	PIF/Harbinger
chr2:102182763-102183552	Cluster_26700	790	4319	46.949	3349	0.503	.	CUCGAUCUAGACUAGUCUGCCU	164	0.099	22	N6	-1	46	30	120	1030	2760	117	216	7.09005	7.67516	7.33266e-08	2.45644e-06	Zm00004b008003
chr7:96555605-96556834	Cluster_123528	1230	3929	42.71	414	0.59	.	CAACUCAAGGUUCAAUGGAAGA	117	0.203	22	N5	-1	29	10	49	878	2580	115	268	10.3564	7.39709	1.5677e-15	2.19621e-13	PIF/Harbinger
chr4:226633025-226634343	Cluster_51005	1319	3924	42.655	3716	0.581	.	CGUCAUUUAGGGUGUUGUUCAA	106	0.107	22	N5	-1	79	11	63	709	2543	232	287	4.03928	7.53298	2.99967e-08	1.12744e-06	intergenic
chr6:103597576-103598747	Cluster_112449	1172	3760	40.873	1065	0.355	.	AAUUCUCUGAUGGUUCUUAUGU	95	0.125	22	N5	-1	39	38	86	904	2083	201	409	3.54508	7.49585	8.24029e-08	2.70176e-06	intergenic
chr5:60011534-60012519	Cluster_96780	986	3727	40.514	365	0.453	.	CAAUCCUUGAAGAGUUGUCUCC	98	0.187	22	N6	-1	60	12	36	675	2600	91	253	13.2374	7.54752	1.99797e-21	5.13146e-19	PIF/Harbinger
chr6:93200094-93200760	Cluster_111869	667	3641	39.579	494	0.533	.	AUGGUUGGGAUCGUAAUCGUUU	126	0.17	22	N6	-1	55	10	44	771	2493	118	150	10.4256	7.47565	1.3706e-20	3.01727e-18	PIF/Harbinger
chr10:4507327-4508662	Cluster_129140	1336	3605	39.188	235	0.44	.	CGUCAUUAUCUCUGUCAAACGA	75	0.183	22	N5	-1	75	33	60	726	2415	78	218	8.09724	7.45068	3.35012e-13	3.33067e-11	PIF/Harbinger
chr1:49597464-49598061	Cluster_3465	598	3368	36.611	712	0.604	.	AUGGUUGGGAUCGUAAUCGUUU	157	0.173	22	N6	-1	40	5	62	720	2222	89	230	13.0155	7.32631	2.31262e-20	4.75166e-18	PIF/Harbinger
chr6:104740368-104741529	Cluster_112560	1162	3267	35.514	600	0.639	.	CUGUGUGUGUUUGUUUUCUGU	86	0.16	22	N5	-1	26	9	45	744	2148	120	175	3.76483	7.34375	1.30492e-08	5.36237e-07	intergenic
chr6:169098765-169100202	Cluster_117078	1438	3240	35.22	202	0.586	.	CUACAAUGAUCCUCGAAGCUGU	45	0.313	22	N5	-1	73	29	69	620	2159	76	214	7.08384	7.27571	1.90476e-09	8.63304e-08	PIF/Harbinger
chr4:237356400-237356672	Cluster_51762	273	3210	34.894	109	0.421	.	AUAUCCGAAGUUGUAAGCAUGC	64	0.166	22	N6	-1	53	20	35	839	2003	139	121	12.8043	7.11585	2.68487e-15	3.59772e-13	PIF/Harbinger
chr6:122519679-122521020	Cluster_113797	1342	3138	34.111	269	0.373	.	CAACUCAAGGUUCAAUGGAAGA	65	0.23	22	N5	-1	29	15	33	591	2117	91	262	6.56628	7.15198	2.72745e-06	6.4168e-05	PIF/Harbinger
chr1:33939355-33940163	Cluster_2439	809	2875	31.252	267	0.464	.	CGAAAAGAUAUAGAACGAGCUU	81	0.189	22	N6	-1	38	2	60	492	2057	64	162	12.8796	7.191	1.62794e-13	1.67244e-11	PIF/Harbinger
chr5:88084050-88084671	Cluster_98267	622	2872	31.22	110	0.526	.	CGUGGUCUGUGAUAACUCUCCU	73	0.191	22	N6	-1	15	0	43	155	2239	192	228	12.8789	7.19033	1.9789e-16	3.20998e-14	LTR/Unknown
chr8:109273763-109274045	Cluster_59918	283	2847	30.948	22	0.46	.	CUGAAGGACAUGGAUGGCAAUG	109	0.129	22	N6	-1	31	4	25	143	2227	110	307	12.7319	7.04386	9.57078e-12	7.50729e-10	LTR/Gypsy
chr9:26400033-26400823	Cluster_66506	791	2814	30.589	135	0.477	.	CUUGGUGAGUUUUCUUGAAGUU	86	0.182	22	N6	-1	53	7	30	190	2155	171	208	5.50002	7.11557	0.000290829	0.00433011	LTR/Unknown
chr6:159338701-159340171	Cluster_116324	1471	2692	29.263	126	0.54	.	CCCUCAGGGACUUUGGCUACAA	88	0.175	22	N5	-1	26	26	24	86	1485	211	834	4.24681	6.84408	0.000170023	0.00272922	LTR/Copia
chr8:151623967-151625089	Cluster_62546	1123	2427	26.382	545	0.427	.	AACUCAGAGCGGAUAUGAUUGU	36	0.207	22	N5	-1	19	32	73	429	1603	85	186	12.6762	6.98858	4.88483e-15	6.27293e-13	PIF/Harbinger
chr5:5344750-5345420	Cluster_93067	671	2418	26.285	82	0.544	.	CACCGGGCUUGAAGUACUCCAA	105	0.205	22	N6	-1	19	3	51	475	1680	67	123	6.95433	6.84544	2.99491e-08	1.12744e-06	PIF/Harbinger
chr3:118814745-118816356	Cluster_84758	1612	2258	24.545	1650	0.514	.	CGGUUAGAUCUAGAAUUUGUAC	48	0.157	22	N5	-1	72	20	17	345	1632	115	57	4.07684	6.80946	3.84835e-07	1.04961e-05	Zm00004b017253
chr7:119352551-119353371	Cluster_124903	821	2236	24.306	82	0.55	.	CGGACAUUUAUGGGCACUAUUG	32	0.25	22	N6	-1	14	2	24	120	1789	103	184	3.99639	6.86772	6.21559e-05	0.00105837	LTR/Unknown
chr9:142727401-142729512	Cluster_73896	2112	2204	23.958	86	0.457	.	CGCAUUGCUAGGAACUUCAUCA	38	0.364	22	N5	-1	44	7	31	118	1613	160	231	3.4513	7.01932	0.000221162	0.00347687	LTR/Unknown
chr5:6157150-6157922	Cluster_93152	773	2136	23.219	63	0.391	.	AGAUGUUGCAAUGGAUGAACGC	55	0.243	22	N6	-1	22	5	18	147	1513	179	252	4.77736	6.91083	0.000418466	0.00605498	LTR/Unknown
chr5:5381550-5381823	Cluster_93077	274	2067	22.469	47	0.538	.	CCACUGGGUUUUUUUGGAGUUU	84	0.19	22	N6	-1	9	15	34	100	1306	406	197	12.5008	6.81409	6.23948e-14	7.12225e-12	LTR/Unknown
chr9:67804301-67808071	Cluster_69058	3771	1956	21.262	422	0.307	.	CAGCGCUUGGAAGGUGAACCGC	43	0.238	22	N5	-1	2	1	47	128	1262	104	412	2.82328	6.46629	0.000241734	0.00372512	LTR/Gypsy
chr1:303020816-303027275	Cluster_20196	6460	1943	21.121	754	0.247	.	UGGAGAGGUAAUGAGCAAUUUG	29	0.219	22	N5	-1	11	6	6	109	1604	69	138	7.66011	6.46844	2.17479e-10	1.31426e-08	intergenic
chr1:265885439-265887776	Cluster_17502	2338	1909	20.752	5	0.523	.	CAUGAAAUGGAUUGGUGGACAU	26	0.289	22	N5	-1	12	0	19	122	1628	75	53	3.13285	6.63651	0.000516938	0.00744488	LINE
chr4:32957529-32959343	Cluster_38640	1815	1838	19.98	673	0.598	.	CGUUCUACUUGGCUCUUCAACC	473	0.112	22	N5	-1	132	7	183	395	837	54	230	6.04159	6.43935	9.89769e-06	0.000208936	PIF/Harbinger
chr4:179056342-179058360	Cluster_47547	2019	1818	19.762	234	0.586	.	UUUGAAAACAUCGGAGUGCUGG	40	0.28	22	N5	-1	11	9	10	402	1186	61	139	7.6279	6.43332	7.69743e-10	4.23633e-08	PIF/Harbinger
chr4:150617930-150619399	Cluster_45723	1470	1777	19.317	151	0.456	.	CCAGGGACAAACAAUGACGUU	23	0.293	22	N5	-1	28	36	38	423	1068	49	135	12.0892	6.40496	1.6126e-14	1.91155e-12	PIF/Harbinger
chr9:59269450-59270088	Cluster_68521	639	1777	19.317	142	0.429	.	CAACUCAAGGUUCAAUGGAAGA	30	0.275	22	N6	-1	17	6	21	349	1234	48	102	9.97592	6.41843	1.06836e-07	3.35988e-06	PIF/Harbinger
chr3:193778999-193779639	Cluster_89635	641	1738	18.893	118	0.63	.	GAGAAAGUGACUGGUGGACUAU	40	0.274	22	N6	-1	15	3	50	352	1175	37	106	11.9086	6.22588	1.51694e-09	7.66427e-08	PIF/Harbinger
chr1:60189004-60190037	Cluster_4083	1034	1700	18.48	81	0.578	.	AAAAGUGAUGCCGGAUGUCUAUGU	80	0.192	22	N5	-1	26	22	10	70	816	163	593	3.39887	6.24778	0.000190783	0.00303089	LTR/Copia
chr5:24016172-24017268	Cluster_94476	1097	1644	17.871	237	0.481	.	ACAUUGAGCGAGCAUUUGGAGU	39	0.243	22	N5	-1	18	19	34	289	1174	44	66	12.0494	6.36553	7.64398e-14	8.41384e-12	PIF/Harbinger
chr5:101547101-101548021	Cluster_98721	921	1633	17.751	351	0.776	.	AAGAAUCCUCCGUCUGACUGCU	95	0.167	22	N6	-1	30	10	43	134	897	137	382	3.02655	6.30979	2.09106e-05	0.000390585	LTR/Gypsy
chr5:88080650-88083467	Cluster_98266	2818	1619	17.599	227	0.528	.	GUUCGACCACGGCGAAGCGGC	24	0.346	22	N5	-1	30	44	16	171	893	108	357	6.7186	6.37845	1.36835e-05	0.000276622	LTR/Unknown
chr2:226832611-226833213	Cluster_35349	603	1589	17.273	130	0.63	.	AUAUCAUGACACGUGGACAAGUUU	32	0.256	22	N6	-1	25	14	14	94	782	109	551	11.8131	6.13102	4.65807e-12	3.98783e-10	CACTA
chr5:101545922-101546825	Cluster_98720	904	1557	16.925	302	0.868	+	AAAGACCUCGUAGUGUUACCCUA	48	0.171	22	N11	-1	20	24	24	80	675	191	543	8.31381	6.22393	7.82616e-12	6.34743e-10	LTR/Gypsy
chr6:104796750-104797264	Cluster_112562	515	1545	16.795	308	0.616	.	CAAAAGAAGAUAGAUUCGCAUG	72	0.192	22	N6	-1	10	5	26	363	1043	34	64	2.57995	6.17245	0.000684775	0.00959308	intergenic
chr1:11600104-11600918	Cluster_943	815	1502	16.327	193	0.417	.	UUGCGUCCUAUGCAACUCCGGA	32	0.294	22	N6	-1	4	4	15	281	1046	53	99	11.9731	6.28982	1.54849e-12	1.4462e-10	PIF/Harbinger
chr6:60593303-60593820	Cluster_109784	518	1482	16.11	34	0.409	.	CUCGUUAUUCCAGAUGAACAAU	33	0.301	22	N6	-1	11	3	12	124	1080	77	175	8.29226	6.19699	1.07155e-10	7.50575e-09	LTR/Unknown
chr7:163188270-163188922	Cluster_127776	653	1422	15.458	70	0.529	.	AGAAAUCAUCAAGGGUAGAGAGGA	39	0.192	22	N6	-1	5	2	30	74	912	73	326	11.747	6.06557	5.0746e-13	4.88747e-11	LTR/Unknown
chr3:126314043-126315491	Cluster_85231	1449	1415	15.382	33	0.572	.	CAAACUAUAACCUUGGUCUUCU	88	0.14	22	N5	-1	0	0	6	53	1250	26	80	9.61235	6.00916	1.47842e-10	9.29897e-09	PIF/Harbinger
chr1:135591200-135591869	Cluster_8624	670	1385	15.055	40	0.491	.	AAACCGUAUGCGGGAGAAGAUGAG	37	0.438	22	N6	-1	9	23	38	83	690	117	425	3.3558	6.1056	0.000345227	0.0050426	LTR/CRM
chr10:68225483-68229293	Cluster_133133	3811	1354	14.718	246	0.411	.	UUGUCUGGUUUUGAGGUGCAUU	27	0.236	22	N5	-1	0	5	25	40	1084	65	135	4.82404	6.1622	6.38722e-05	0.00108162	PIF/Harbinger
chr1:190861400-190861895	Cluster_12315	496	1323	14.382	32	0.559	.	CCCACCGGGCUUGAAGUACUCC	33	0.32	22	N6	-1	8	6	15	265	897	36	96	11.5544	5.87505	1.23996e-06	3.03299e-05	PIF/Harbinger
chr3:175625066-175627068	Cluster_88361	2003	1319	14.338	82	0.601	.	AAGGACCUGUUCGUUGAGAGACCA	29	0.287	22	N5	-1	21	35	10	119	594	85	455	3.48025	6.11008	1.04542e-05	0.000219182	LTR/Gypsy
chr7:47363051-47363770	Cluster_120629	720	1298	14.11	46	0.55	.	AUGUUUGUUUUACUGUGGCUGU	30	0.233	22	N6	-1	29	18	9	55	772	114	301	11.4349	5.75704	2.48205e-08	9.56208e-07	LTR/Unknown
chr5:111456911-111458497	Cluster_99315	1587	1298	14.11	95	0.565	.	UCUCCUUGGCUCGGAAGCUCGA	24	0.263	22	N5	-1	8	0	10	88	1016	88	88	11.9588	6.27528	4.78916e-09	2.0789e-07	LTR/Copia
chr9:155338155-155338620	Cluster_74887	466	1295	14.077	2	0.539	.	CGGGAGCUGCUUAAGUAUGAAG	46	0.187	22	N6	-1	0	3	3	282	869	52	86	8.93147	5.97976	6.94742e-12	5.78701e-10	PIF/Harbinger
chr1:222304787-222305955	Cluster_14514	1169	1238	13.458	225	0.462	.	AUGGUUGGGACCGUAAUCGUUU	22	0.279	22	N5	-1	24	22	18	311	731	54	78	9.563	5.95894	1.28261e-10	8.59347e-09	PIF/Harbinger
chr5:98663291-98664670	Cluster_98607	1380	1217	13.229	231	0.689	.	CCAUCGCACGAUCGGUCCCAGC	40	0.177	22	N5	-1	29	0	19	49	1064	13	43	6.57565	5.92636	1.93084e-07	5.71728e-06	hAT
chr2:115786001-115786271	Cluster_27679	271	1210	13.153	18	0.333	.	GUUGACUGUGAUGUUGUGCCUA	33	0.364	22	N6	-1	23	4	12	141	793	67	170	11.3413	5.66458	1.94781e-07	5.71728e-06	LTR/CRM
chr2:175754689-175754832	Cluster_31584	144	1198	13.023	5	0.993	+	CAAAGUUCGUCUGGCAGCAUCG	403	0.049	22	N12	-1	1	0	3	35	1111	23	25	11.2628	5.58735	5.77097e-07	1.54662e-05	LTR/Gypsy
chr2:132404416-132406778	Cluster_28812	2363	1191	12.947	44	0.429	.	UAGUUGCUUCAUGGUUACAAUU	19	0.376	22	N5	-1	13	6	9	48	869	101	145	3.0781	5.87406	0.000186196	0.00297335	LTR/Unknown
chr6:134294649-134296157	Cluster_114633	1509	1108	12.044	190	0.56	.	CAUUUGGAGUUUUGCAGGCGAG	27	0.272	22	N5	-1	13	3	10	251	716	17	98	11.4654	5.78682	2.85443e-11	2.14569e-09	PIF/Harbinger
chr1:113010661-113011690	Cluster_7352	1030	1095	11.903	69	0.276	.	CAUGACUCUGGCUUUGGUAAUU	59	0.189	22	N5	-1	7	4	2	42	569	64	407	7.80267	5.71544	3.55652e-10	2.10792e-08	LTR/Copia
chr9:6069777-6070856	Cluster_65031	1080	1078	11.718	49	0.484	.	CUUGGUGAGUUUUCUUGAAGUU	20	0.388	22	N5	-1	6	17	25	69	756	82	123	11.6622	5.98134	1.72935e-09	8.07555e-08	LTR/Unknown
chr2:211095459-211096495	Cluster_34054	1037	1062	11.544	29	0.452	.	CAGCUGUUGUACUCUUUUUCCC	24	0.364	22	N5	-1	5	3	9	94	784	73	94	8.83473	5.85973	3.80401e-07	1.04678e-05	LTR/Unknown
chr4:183686983-183687572	Cluster_47878	590	1038	11.283	26	0.504	.	AAGACCUAUCUUGACGACGAAU	66	0.278	22	N6	-1	20	1	8	178	532	86	213	11.1126	5.43893	1.35807e-07	4.14412e-06	PIF/Harbinger
chr5:170720850-170721664	Cluster_102447	815	1027	11.164	12	0.563	.	AAUUUUGUGGUCGAAAUGGUAG	32	0.227	22	N6	-1	13	3	12	209	733	21	36	11.0294	5.35755	3.60708e-06	8.23483e-05	PIF/Harbinger
HiC_scaffold_817:4852-5318	Cluster_76813	467	1021	11.099	27	0.521	.	UAUGUCGCUGAUUCUGCUCUGC	45	0.378	22	N6	-1	19	5	18	105	685	65	124	11.342	5.66482	1.31973e-10	8.65406e-09	LTR/CRM
chr10:116704953-116705980	Cluster_136322	1028	1010	10.979	63	0.511	.	CAAAGAGUUGACGCAACUGGU	29	0.36	22	N5	-1	11	11	8	244	645	30	61	11.1492	5.47463	1.152e-09	5.96971e-08	PIF/Harbinger
chr4:207410701-207411591	Cluster_49714	891	1006	10.936	74	0.491	.	CUUACGGUUGGAGUCCUGAACA	27	0.308	22	N6	-1	25	5	8	174	694	40	60	8.52993	5.56901	3.41473e-08	1.23814e-06	PIF/Harbinger
chr4:108463600-108464371	Cluster_43101	772	993	10.794	22	0.391	.	CAGAUUGUAUGCAUCAUGGUAG	14	0.513	22	N6	-1	11	9	11	102	659	74	127	11.179	5.50439	1.0944e-05	0.000227901	LTR/CRM
chr6:98616800-98617064	Cluster_112207	265	985	10.707	41	0.499	.	CCAGAAUGACAGACUAUAACGA	41	0.214	22	N6	-1	8	0	11	59	781	39	87	11.2868	5.61039	3.34833e-11	2.45703e-09	LTR/Unknown
chr6:60595200-60596375	Cluster_109785	1176	967	10.512	30	0.39	.	CAGCGAGACAUGCAACAACAAG	31	0.328	22	N5	-1	21	3	6	51	695	80	111	5.74441	5.43201	1.15442e-06	2.8693e-05	LTR/Unknown
chr3:228934650-228935046	Cluster_91986	397	966	10.501	125	0.592	.	AUGGUUGGGAUUGUAAUCGUUU	33	0.283	22	N6	-1	6	0	15	148	691	20	86	11.4129	5.7349	3.63419e-10	2.11331e-08	PIF/Harbinger
chr8:159750977-159751769	Cluster_63111	793	947	10.294	24	0.344	.	AUCCAUCGAUUGCAUGCACUGG	62	0.214	22	N6	-1	9	10	9	210	642	37	30	11.2838	5.60717	3.2429e-06	7.51476e-05	PIF/Harbinger
chr5:131044226-131049072	Cluster_99976	4847	940	10.218	285	0.512	.	AAAGAGUUGGUUGUGUACAUC	29	0.271	22	N5	-1	25	6	7	97	467	61	277	9.03846	5.4656	4.15739e-08	1.47277e-06	CACTA
chr2:141103014-141103407	Cluster_29357	394	939	10.207	26	0.7	.	ACAGACUCUACAUAUGAUAUCAUG	57	0.252	22	N6	-1	12	11	4	46	457	87	322	11.1611	5.48629	6.41164e-10	3.59285e-08	CACTA
chr4:187264201-187264614	Cluster_48195	414	916	9.957	3	0.559	.	CCGGCUCAAGGCAAUCUGAAAU	113	0.155	22	N6	-1	5	0	7	76	734	17	77	11.38	5.70227	1.86761e-09	8.59102e-08	LTR/Gypsy
chr3:19253900-19255082	Cluster_78588	1183	891	9.686	66	0.632	.	AUCCUCGAAGCUGUUGCCUCA	30	0.35	22	N5	-1	20	1	9	214	589	23	35	10.9659	5.29405	3.96098e-09	1.76924e-07	PIF/Harbinger
chr1:2795908-2797060	Cluster_226	1153	869	9.446	81	0.596	.	CAUCGUUGCCCUCAGCAGAAUC	38	0.178	22	N5	-1	19	0	0	86	703	8	53	4.00021	5.35875	3.33623e-05	0.000597806	hAT
chr7:24266708-24267667	Cluster_119158	960	854	9.283	34	0.4	.	UAUCAGUAAAGGCAUCUGGCAGA	22	0.234	22	N6	-1	11	16	0	56	622	58	91	8.55539	5.59079	9.35678e-08	3.00392e-06	LTR/Copia
chr9:153107744-153108637	Cluster_74707	894	851	9.251	58	0.618	.	UGGUAUGCUUGGUAGUGUUGA	15	0.407	22	N6	-1	5	1	2	196	533	30	84	11.3852	5.70703	3.20402e-08	1.17557e-06	PIF/Harbinger
chr1:33113288-33113952	Cluster_2389	665	819	8.903	75	0.369	.	CUGUCUGUCGUAGUGUGCAAGU	19	0.386	22	N6	-1	17	6	11	171	549	14	51	11.1127	5.43833	1.52556e-07	4.60958e-06	PIF/Harbinger
chr6:133739667-133739902	Cluster_114585	236	803	8.729	377	0.902	+	UGUCAUUUAGGGGGUUAUUUGG	39	0.146	22	N11	-1	24	26	16	175	335	67	160	10.9752	5.30311	4.26984e-10	2.43697e-08	Mutator
chr3:9514628-9518689	Cluster_78048	4062	799	8.685	21	0.491	.	CACAAGGUUCUAGAGCGUCACU	22	0.283	22	N5	-1	0	4	21	46	628	19	81	3.7996	5.35056	0.00025177	0.00382244	Zm00004b015861
chr5:111473515-111474656	Cluster_99321	1142	776	8.435	63	0.442	.	CACCGACGGGUCGAUGAGAAGG	23	0.352	22	N5	-1	24	6	3	51	617	12	63	3.79641	5.21185	0.000239089	0.00370287	LTR/Copia
chr2:52043308-52044523	Cluster_23753	1216	773	8.403	120	0.549	.	CGUCAGCCACGCGGGAUUCGCG	24	0.172	22	N5	-1	1	0	5	33	667	9	58	10.8444	5.17439	8.8212e-10	4.76964e-08	LTR/Copia
chr5:211571803-211572270	Cluster_105321	468	755	8.207	38	0.597	.	CUUGGCAUCCGGAACUCUCAGC	44	0.162	22	N6	-1	3	0	1	28	634	28	61	6.39108	5.20678	1.18947e-06	2.93276e-05	LTR/Copia
chr3:185696755-185697372	Cluster_89055	618	727	7.903	64	0.609	.	UUCUUCAACAUCUUGGUGGUCU	29	0.161	22	N6	-1	11	6	0	28	500	41	141	10.9002	5.22928	1.16218e-09	5.96971e-08	LTR/Copia
chr8:161327201-161327523	Cluster_63222	323	717	7.794	26	0.478	.	AAAGUCAAAUUGAACCUGUCGU	20	0.338	22	N6	-1	26	10	2	30	533	59	57	10.705	5.03751	1.62503e-09	7.94974e-08	LTR/Unknown
chr1:225722100-225722464	Cluster_14732	365	704	7.653	40	0.52	.	CGCUCACAAGGACAUUCACUGG	35	0.257	22	N6	-1	5	2	3	42	492	44	116	10.9078	5.23663	4.5039e-09	1.983e-07	LTR/Unknown
chr2:100449844-100451224	Cluster_26588	1381	704	7.653	135	0.456	.	UCAACGUGCUGCAUCGAUCACC	26	0.3	22	N5	-1	9	9	27	120	436	44	59	10.7222	5.05456	7.94311e-07	2.04006e-05	PIF/Harbinger
chr10:99488002-99489097	Cluster_135202	1096	701	7.62	43	0.412	.	AUCGGUCGUAACUUGUGUUAAG	19	0.364	22	N5	-1	4	10	11	39	430	48	159	5.49428	5.06927	3.67083e-05	0.000653959	CACTA
chr5:23471759-23472170	Cluster_94432	412	701	7.62	25	0.475	.	CCGUGCUUGAAGAACUCCGAAA	16	0.519	22	N6	-1	5	1	14	142	468	28	43	11.0002	5.3271	6.7802e-07	1.7709e-05	PIF/Harbinger
chr7:155742250-155742667	Cluster_127251	418	698	7.588	11	0.467	.	CCAAAGGCCAUCACUGUAGAUA	64	0.292	22	N6	-1	11	1	5	31	565	30	55	10.8232	5.15343	1.03754e-07	3.29661e-06	LTR/Gypsy
chr3:227262501-227262964	Cluster_91874	464	696	7.566	77	0.503	.	GUAUUUAUCCGGACUGGCCAGC	27	0.397	22	N6	-1	13	1	13	128	490	18	33	11.1157	5.44065	2.82809e-07	7.99648e-06	PIF/Harbinger
chr1:261483650-261483922	Cluster_17201	273	677	7.359	25	0.34	.	CGCGCAUUGCUAGGAACUUCAU	38	0.292	22	N6	-1	4	4	2	23	559	39	46	6.73221	5.16924	2.89654e-07	8.11558e-06	LTR/Unknown
chr1:135045250-135045970	Cluster_8570	721	677	7.359	14	0.632	.	GUUGACUGUGAUGUUGUGCCUA	24	0.548	22	N6	-1	7	4	10	71	459	40	86	10.567	4.9024	2.06799e-08	8.06777e-07	LTR/CRM
chr4:108633950-108634220	Cluster_43130	271	674	7.327	11	0.451	.	CACGAUUCGGCAAAGAUGCACC	17	0.485	22	N6	-1	6	4	10	66	444	38	106	7.05131	4.94074	5.7924e-05	0.000991788	LTR/CRM
chr9:155605079-155607529	Cluster_74916	2451	670	7.283	664	0.64	.	GUACAAGGAACAAAGGUGACUC	32	0.176	22	N5	-1	53	13	0	53	514	18	19	6.65261	5.09081	4.51486e-07	1.2206e-05	Zm00004b034487
chr10:79606915-79607319	Cluster_133922	405	663	7.207	31	0.514	.	UGUCAUCCGUAUGAUGUGAGGA	16	0.449	22	N6	-1	10	1	5	119	457	39	32	10.98	5.30689	1.3827e-06	3.32929e-05	PIF/Harbinger
chr5:23472551-23472788	Cluster_94433	238	662	7.196	46	0.453	.	CAAUAUUUUAGUGCCUGGUAU	41	0.186	22	N6	-1	16	20	6	182	384	22	32	10.7383	5.07018	1.58722e-09	7.89001e-08	PIF/Harbinger
chr3:108921851-108922506	Cluster_84186	656	647	7.033	40	0.366	.	CGGCAUGGCGAGGUCAAUUUUG	22	0.258	22	N6	-1	30	19	10	144	399	19	26	10.771	5.10216	9.01696e-09	3.75544e-07	PIF/Harbinger
chr1:250415751-250416214	Cluster_16432	464	636	6.914	18	0.368	.	CAUCUCUGUCAUCCGUGUCAUG	34	0.181	22	N6	-1	2	1	15	60	507	14	37	10.3137	4.65689	0.000129985	0.00211965	PIF/Harbinger
chr5:166986533-166987503	Cluster_102158	971	620	6.74	37	0.461	.	AUGUUGUUGAAGCUUGUGUUCA	35	0.315	22	N6	-1	2	6	7	116	421	39	29	6.78924	4.69351	3.0436e-05	0.000548561	PIF/Harbinger
chr1:56254850-56255098	Cluster_3854	249	616	6.696	27	0.39	.	CGUCAGCUUGAUGAUCAAUAUG	34	0.25	22	N6	-1	6	0	6	57	384	53	110	7.79594	4.83107	2.87117e-05	0.000520527	LTR/Unknown
chr6:133740324-133741035	Cluster_114586	712	612	6.653	148	0.574	.	UGAGAAUGGCGUAAUAACGAAG	59	0.16	22	N6	-1	10	0	5	71	392	38	96	6.96754	4.89174	5.65067e-08	1.93504e-06	Mutator
chr6:95521850-95522765	Cluster_112014	916	589	6.403	24	0.424	.	CCGACAAUUGUAGUGAUAUUCU	26	0.222	22	N6	-1	25	3	0	58	355	31	117	10.8003	5.13045	1.08161e-07	3.3672e-06	LTR/Copia
HiC_scaffold_1035:2303-2718	Cluster_76965	416	588	6.392	13	0.515	.	CAGUACCACCGUUGAACGAUUA	11	0.534	22	N6	-1	8	2	6	56	371	28	117	10.3587	4.69983	8.6344e-05	0.00145417	LTR/CRM
chr5:212417102-212418399	Cluster_105385	1298	584	6.348	96	0.543	.	CAACGUGCUGCACCGAUCACCA	21	0.366	22	N5	-1	13	0	2	121	372	16	60	5.989	4.81885	2.67514e-06	6.34213e-05	PIF/Harbinger
chr9:139945051-139945554	Cluster_73695	504	584	6.348	14	0.406	.	CGAGACAAGUAUCUUCGGGACC	31	0.192	22	N6	-1	2	16	0	44	434	26	62	10.1987	4.54466	0.000112293	0.00187074	LTR/Gypsy
chr1:135585418-135585870	Cluster_8621	453	575	6.25	19	0.449	.	UUAGAACUGCCCUUAACAUAGU	20	0.407	22	N6	-1	8	5	3	56	359	48	96	6.92847	4.82315	4.79528e-05	0.000834975	LTR/CRM
chr6:58704329-58705214	Cluster_109664	886	568	6.174	111	0.449	.	CUCAAAUGCGUGACGAAUUGCU	34	0.296	22	N6	-1	16	6	6	84	386	15	55	10.4656	4.80291	5.6641e-09	2.42455e-07	PIF/Harbinger
chr5:5378707-5379089	Cluster_93075	383	565	6.142	20	0.497	.	UUUCAGCAGGGCAAGCAUUUCU	19	0.368	22	N6	-1	5	2	12	19	390	34	103	10.8266	5.15558	5.28324e-06	0.000116307	LTR/Unknown
chr2:217030602-217031216	Cluster_34487	615	560	6.087	7	0.38	.	UUCUGAAAUGUGGUACUUCUGA	20	0.271	22	N6	-1	4	0	4	11	478	17	46	10.5497	4.88445	4.09587e-05	0.000725487	PIF/Harbinger
chr6:4375216-4376122	Cluster_106432	907	554	6.022	54	0.491	.	CUGUCGACUAGGUAAUAUCCCA	13	0.372	22	N6	-1	2	2	4	117	369	22	38	10.6961	5.02753	2.21638e-05	0.000409035	PIF/Harbinger
chr1:2807566-2808865	Cluster_231	1300	552	6	41	0.507	.	CGACGCUCUUGACACACUUCUG	24	0.236	22	N5	-1	8	0	11	53	409	20	51	3.66051	4.88646	0.000269924	0.00405807	hAT
chr4:108454450-108454718	Cluster_43098	269	552	6	11	0.397	.	UUUUGCUUAGGAAUCAGGGAGA	19	0.491	22	N6	-1	3	4	6	39	341	52	107	7.85099	4.89364	2.93199e-06	6.84575e-05	LTR/CRM
chr1:35618759-35620089	Cluster_2560	1331	548	5.957	81	0.562	.	CAACGUGCUGCACCGAUCACCA	22	0.325	22	N5	-1	16	7	7	101	326	27	64	7.66836	4.7307	5.1025e-08	1.78704e-06	PIF/Harbinger
chr6:104898916-104899918	Cluster_112571	1003	538	5.848	36	0.416	.	AACAAAUCGCUCCUACACCUGA	21	0.253	22	N5	-1	27	11	0	27	282	18	173	5.50134	4.62466	0.000166149	0.002681	LTR/Unknown
chr9:142850059-142850663	Cluster_73903	605	519	5.642	38	0.601	.	CAACUCAAGGUUCACUGGAAGA	23	0.393	22	N6	-1	2	2	15	93	368	13	26	10.7759	5.10533	1.43145e-05	0.000281059	PIF/Harbinger
chr5:193876450-193877498	Cluster_103997	1049	510	5.544	75	0.51	.	UGGACUAUCACCGGUAAGAUGC	24	0.331	22	N5	-1	7	1	4	78	363	14	43	10.2386	4.58148	7.92564e-08	2.62654e-06	PIF/Harbinger
chr8:171569791-171571169	Cluster_64051	1379	506	5.5	24	0.534	.	AGUGAGCAUUGGACUUAGAUUA	18	0.443	22	N5	-1	3	1	1	32	353	24	92	10.3765	4.71575	3.09759e-08	1.15021e-06	LTR/Unknown
chr4:108085950-108086608	Cluster_43036	659	502	5.457	22	0.44	.	CCAUGGAGACCCGUGCACUGA	13	0.673	22	N6	-1	7	4	12	68	296	42	73	4.35853	4.6855	0.000222302	0.00347687	LTR/CRM
chr3:59898142-59898471	Cluster_81211	330	493	5.359	14	0.696	.	UUGAAUGUGAUGCUAGUGGAAU	15	0.548	22	N6	-1	12	10	4	51	320	31	65	10.0922	4.43955	1.03178e-06	2.58533e-05	LTR/CRM
chr7:53118158-53118301	Cluster_120969	144	486	5.283	63	0.395	.	AACGAUUGAAGACUCGCACCACGU	40	0.119	22	N6	-1	6	0	11	27	215	30	197	10.279	4.62062	1.67491e-07	5.01173e-06	LTR/Gypsy
chr4:228222124-228222815	Cluster_51099	692	483	5.25	45	0.928	+	CCUUGAGGACAUGUGUGUUUUU	115	0.128	22	N12	-1	33	2	36	53	187	78	94	5.96244	4.69546	0.000318957	0.00468107	Helitron
chr9:26398262-26398766	Cluster_66504	505	481	5.229	16	0.518	.	UUGCCAGAAAUCGUUGAGGAGU	22	0.42	22	N6	-1	2	3	0	28	372	32	44	10.3298	4.6699	1.58287e-06	3.78172e-05	LTR/Unknown
chr7:21513691-21514589	Cluster_119001	899	479	5.207	4	0.476	.	CAUGCCUUGCGAUCCCAGGACG	41	0.23	22	N6	-1	15	0	5	34	390	5	30	7.2272	4.27449	0.000247108	0.00377023	CACTA
chr6:169839068-169839970	Cluster_117147	903	460	5	14	0.328	.	AUGGCUGGAAACAUUUGGUGAU	46	0.32	22	N6	-1	6	3	5	21	322	25	78	6.6252	4.92714	4.27966e-05	0.000753709	CACTA

### Sheet: WT 22nt UP
#Locus	Name	Length	Reads	RPM	UniqueReads	FracTop	Strand	MajorRNA	MajorRNAReads	Complexity	DicerCall	MIRNA	PhaseScore	Short	Long	20	21	22	23	24	logFC	logCPM	PValue	FDR
chr8:139749447-139756371	Cluster_61815	6925	22649	246.203	1934	0.524	.	CACACACAUCGACCUGACCAGC	1079	0.099	22	N5	-1	426	205	406	7842	12070	674	1026	-2.29378	10.2486	1.71919e-09	8.07555e-08
chr6:170341360-170342211	Cluster_117178	852	14240	154.794	14	0.735	.	CACACACCCGGUGUCGAGUUU	1894	0.049	22	N6	-1	203	146	179	5046	8187	270	209	-4.6284	9.42968	7.51386e-06	0.000160817
chr5:179548505-179551797	Cluster_103049	3293	12014	130.597	2848	0.79	.	UGGUUUGUUCUGAAGAUGCUUU	169	0.11	22	N5	-1	144	5	191	668	9412	724	870	-2.11273	9.40554	3.81367e-06	8.64244e-05
chr2:199051950-199053516	Cluster_33147	1567	10064	109.399	899	0.594	.	CGAGUUCGAGGAUUAGGCUAGC	215	0.092	22	N5	-1	121	47	86	702	7108	474	1526	-2.00227	9.13186	1.25783e-05	0.000258442
chr4:230509762-230510722	Cluster_51240	961	4353	47.319	65	0.422	.	ACAUGUCAGAGGCAGAACACGU	292	0.08	22	N6	-1	18	15	68	212	2909	353	778	-6.79362	8.13559	1.09725e-13	1.16612e-11
chr4:13910725-13912714	Cluster_37347	1990	4232	46.003	381	0.53	.	CGUGUUUAGGGGGAGAUUGUUA	420	0.115	22	N5	-1	138	102	46	1199	2414	116	217	-2.33755	7.90461	0.000629618	0.00898371
chr2:203130847-203131441	Cluster_33452	595	1961	21.317	44	0.565	.	CCUCCGCCCAUCCAGAACGUUU	85	0.101	22	N6	-1	4	4	58	844	899	48	104	-10.6043	7.34275	7.57817e-06	0.000161075
chr9:15601630-15602368	Cluster_65716	739	1592	17.306	13	0.357	.	CGAUGGCUCCUGGCGUUUCUGC	86	0.148	22	N6	-1	161	12	32	468	907	4	8	-9.04905	6.29247	9.02097e-07	2.29774e-05
chr1:114292752-114294666	Cluster_7436	1915	1449	15.751	74	0.564	.	GGGCUUCCACCUAUACGAGGGAUU	36	0.341	22	N5	-1	14	18	17	114	849	158	279	-6.9521	6.33606	1.96871e-08	7.77891e-07
chr2:97778517-97778771	Cluster_26439	255	1276	13.871	5	0.389	.	UAAAUACUCUAAAAUUCCCUAU	109	0.078	22	N6	-1	4	0	14	111	1023	106	18	-12.1043	6.41932	1.41719e-10	9.09953e-09
chr4:168816192-168817353	Cluster_46843	1162	1205	13.099	4	0.407	.	CAGCACACCAGUCGGGCCUCCC	46	0.169	22	N5	-1	34	2	27	349	754	21	18	-4.00833	6.05459	1.42157e-05	0.000281059
chr9:129694100-129694447	Cluster_72964	348	1083	11.773	7	0.023	-	ACACCGUAAGUCGAUCCGAAGC	248	0.079	22	N12	-1	8	0	2	23	940	76	34	-11.6912	6.00967	1.83183e-12	1.61306e-10
chr4:38979550-38979805	Cluster_39039	256	1072	11.653	13	0.394	.	CUCUUGGAGUUGCUUGACUUGG	32	0.187	22	N6	-1	7	5	8	55	582	107	308	-11.5874	5.90672	1.73124e-12	1.56932e-10
chr3:69082168-69082460	Cluster_81732	293	1038	11.283	17	0.377	.	GAUAGCAAUGAUCAAGGGGGAGAU	57	0.187	22	N6	-1	2	8	2	49	635	62	280	-11.6791	5.99764	9.74341e-12	7.50729e-10
chr4:87519094-87519308	Cluster_41849	215	1008	10.957	35	0.727	.	UAGGAAGCGCGGCAGGGCAACACU	141	0.09	22	N6	-1	21	2	18	106	616	39	206	-12.0409	6.35543	6.22227e-06	0.000134105
chr9:47557053-47557453	Cluster_67820	401	930	10.109	6	0.44	.	CCUCCCUUGAUAUGUGUAACUA	100	0.128	22	N6	-1	4	0	12	89	572	72	181	-8.77081	6.08995	4.84649e-06	0.000109028
chr2:24340315-24340817	Cluster_22003	503	906	9.849	9	0.509	.	CGGGCCUUCAAGACAAAUGUUU	62	0.172	22	N6	-1	0	0	6	98	671	59	72	-9.96971	6.05476	3.42849e-07	9.51947e-06
chr1:207184050-207184315	Cluster_13449	266	899	9.772	49	0.578	.	CUCCCCCUUGAUCACACGCCUC	66	0.142	22	N6	-1	0	2	14	67	616	47	153	-11.753	6.07008	2.77034e-07	7.90572e-06
chr5:217178000-217178372	Cluster_105761	373	895	9.729	47	0.604	.	CCUCGGUCACUGUCACUUGAUAU	62	0.126	22	N6	-1	18	9	2	25	415	92	334	-11.8506	6.16644	5.32782e-06	0.000116456
chr7:138951733-138953622	Cluster_126133	1890	869	9.446	95	0.606	.	CUUUAGAAUGAAAUGGUAAGAG	45	0.205	22	N5	-1	14	0	8	24	479	101	243	-4.24167	5.68514	0.000682627	0.00959308
chr7:132478551-132479321	Cluster_125720	771	840	9.131	55	0.518	.	AAAUUAAAGGCAAUGGGAAUCAGA	35	0.215	22	N6	-1	4	10	10	18	358	111	329	-11.1921	5.51582	1.52727e-10	9.41411e-09
chr1:19484207-19484720	Cluster_1514	514	789	8.577	17	0.653	.	CAAAAUUCCCGAUAACUUCCUC	34	0.152	22	N6	-1	0	0	0	47	538	58	146	-11.6938	6.01072	1.59539e-05	0.000309245
chr5:30077550-30078995	Cluster_94866	1446	768	8.348	86	0.447	.	AAGUCAGCUCGGUCUGGGUGCACC	34	0.223	22	N5	-1	14	0	6	36	380	52	280	-7.00691	5.54395	2.27166e-07	6.54322e-06
chr8:10576452-10576718	Cluster_53606	267	744	8.088	18	0.651	.	GCUUCGGCGGUGGAAAGAGCGA	105	0.144	22	N6	-1	12	0	2	34	456	33	207	-9.67323	5.7612	6.4347e-07	1.70963e-05
chr6:169701410-169702318	Cluster_117132	909	738	8.022	27	0.482	.	ACAUGUCAGAGGCAGAACACGU	146	0.1	22	N6	-1	6	1	21	40	585	44	41	-6.10787	5.4596	2.13109e-05	0.000395664
chr7:119013746-119014370	Cluster_124878	625	705	7.664	14	0.491	.	UACGGCCACUUGAACUUCCAGG	20	0.21	22	N6	-1	20	12	0	208	427	18	20	-8.33732	5.10161	0.000120049	0.00197857
chr3:103972314-103973071	Cluster_83887	758	704	7.653	34	0.48	.	UAGAACCCUAAUUUCCUGUAGU	44	0.175	22	N6	-1	4	0	25	39	392	44	200	-7.97497	5.41428	6.95317e-09	2.93557e-07
chr4:212152105-212152365	Cluster_50039	261	694	7.544	49	0.638	.	UAAUUAGAGGAACUAGAGGUGU	53	0.101	22	N6	-1	0	14	0	42	454	17	167	-11.5984	5.91563	0.000287419	0.00430013
chr1:15258604-15259075	Cluster_1206	472	650	7.066	33	0.535	.	UUUUCUAAGUUGUGCUCGGCAA	33	0.166	22	N6	-1	0	8	2	35	416	44	145	-8.63177	5.46106	3.51615e-08	1.26009e-06
chr4:119531751-119532172	Cluster_43864	422	628	6.827	52	0.506	.	ACUCCAAAAUCCGUAGUCCUCUCC	52	0.167	22	N6	-1	0	4	2	13	306	59	244	-11.4374	5.75613	0.000212045	0.0033514
chr10:8583600-8584154	Cluster_129412	555	627	6.816	24	0.853	+	CAAGAACAGGUACCGCAGGAUG	91	0.166	22	N11	-1	5	13	0	46	380	42	141	-9.55093	5.63221	2.27776e-05	0.000417861
chr4:109206050-109206320	Cluster_43210	271	623	6.772	3	0.464	.	UGAUGGUGGAUUUCGUGGUGAC	60	0.169	22	N6	-1	3	0	4	25	540	17	34	-7.76229	5.63549	9.66717e-05	0.00161925
chr4:166533655-166533969	Cluster_46691	315	611	6.642	3	0.409	.	CGAUGAUUUGUUGAAGACUCUA	51	0.11	22	N6	-1	2	4	0	11	439	3	152	-11.3857	5.70496	0.000162902	0.00264245
chr3:21033021-21033533	Cluster_78694	513	592	6.435	20	0.49	.	CGAGAUGUCGAUGAUGGGGGAG	76	0.069	22	N6	-1	6	4	2	46	332	39	163	-11.3861	5.70508	0.000681517	0.00959308
chr8:49975901-49976235	Cluster_56218	335	536	5.827	3	0.627	.	CCAGACGAUGUUGAGCCGGUGU	131	0.151	22	N6	-1	0	0	3	52	434	30	17	-11.0813	5.40472	1.63685e-05	0.00031341
chr5:108773432-108773670	Cluster_99192	239	532	5.783	22	0.536	.	UAAACACACUAGCAGCAGCUCC	19	0.235	22	N6	-1	7	17	4	25	289	87	103	-11.1875	5.50877	0.000242979	0.00372567
chr4:245002164-245002850	Cluster_52409	687	525	5.707	10	0.512	.	CUUCCGACGCCUGAUGCUCUCU	53	0.181	22	N6	-1	0	6	10	43	404	18	44	-10.6566	4.98862	1.6866e-09	8.07555e-08
chr4:108664105-108664769	Cluster_43137	665	524	5.696	19	0.378	.	AACUGAACCGUAGACAUGCUAA	12	0.385	22	N6	-1	8	11	12	43	344	46	60	-7.0449	4.73715	1.43174e-05	0.000281059
chr6:153569751-153570003	Cluster_115932	253	522	5.674	3	0.904	+	AUUCCUAAGGUUGUCAAUUAUU	62	0.125	22	N11	-1	0	20	0	13	386	32	71	-10.7964	5.12549	6.33535e-08	2.14566e-06
chr5:54680865-54681114	Cluster_96455	250	515	5.598	3	0.668	.	AGAAAUCUCGAUAUCCCCCUUU	41	0.177	22	N6	-1	0	0	3	12	326	35	139	-10.9469	5.27266	3.59402e-06	8.23483e-05
chr2:103504201-103504468	Cluster_26792	268	503	5.468	5	0.517	.	CCACUUCUUCGAAACCUUUCUU	20	0.252	22	N6	-1	0	0	0	24	409	30	40	-8.69944	4.81201	1.92502e-08	7.7051e-07
chr10:48811111-48811782	Cluster_131820	672	502	5.457	31	0.512	.	CAAAGAUGCACCAGGAAUAAGAUU	25	0.267	22	N6	-1	4	17	5	31	293	23	129	-7.94014	5.24534	1.42323e-05	0.000281059
chr6:110509652-110509920	Cluster_112993	269	494	5.37	16	0.294	.	AUGGGCGUGGAGCGGUGGCGAG	94	0.138	22	N6	-1	2	0	14	50	250	19	159	-11.0081	5.33216	5.59671e-05	0.000963634
chr3:191507508-191507740	Cluster_89447	233	494	5.37	26	0.322	.	UUCCUGCUUGGCAUGCGCUACA	52	0.119	22	N6	-1	2	4	11	17	309	51	100	-11.0818	5.4043	0.000300947	0.00445922
chr1:303817306-303817602	Cluster_20255	297	492	5.348	3	0.445	.	AGAAUUAUUGCGGUAACUGAGG	28	0.189	22	N6	-1	6	0	6	26	368	21	65	-10.7543	5.08386	2.14919e-07	6.24887e-06
chr3:123028184-123030555	Cluster_85040	2372	488	5.305	128	0.596	.	CAAUCCUGGCAUGGGCAUCCUC	70	0.223	22	N5	-1	6	0	0	18	378	10	76	-4.30722	4.9307	0.000302577	0.00446192
chr3:158225957-158226207	Cluster_87189	251	483	5.25	13	0.429	.	CCGGACAUCAAACAGUGCAUGU	41	0.176	22	N6	-1	21	2	0	17	270	14	159	-9.18543	5.22612	2.76661e-05	0.000504539
chr9:159064700-159064939	Cluster_75219	240	479	5.207	7	0.468	.	CAGCCUGAGCCCCCUAGAGUAU	29	0.271	22	N6	-1	4	0	2	24	299	26	124	-7.47931	4.76928	6.63846e-07	1.7487e-05
chr1:18809711-18809906	Cluster_1480	196	474	5.153	3	0.614	.	CUGGUCGCCGGUUUAGAGAAG	27	0.245	22	N6	-1	7	0	5	188	224	12	38	-10.5764	4.9098	1.44837e-08	5.87353e-07
chr9:119690312-119690563	Cluster_72353	252	466	5.066	5	0.406	.	GUGAUGGCCUUUGGUACCCCGA	24	0.264	22	N6	-1	6	0	5	35	351	25	44	-10.3132	4.65248	8.49849e-08	2.75709e-06
